# Genome of the Predatory Volute *Melo melo* Provides Insights into Adaptive Gene Family Diversification in a Basal Neogastropod Lineage

**DOI:** 10.1101/2025.10.31.685756

**Authors:** Biswajit Panda, Anik Dey, Rohan Nath, Arunkumar Krishnan

## Abstract

Neogastropods represent one of the most diverse and ecologically specialized lineages of marine mollusks, yet many of their early-diverging families remain genomically underexplored. Here, we present the first high-contiguity genome of a volutid species, the tropical predatory snail Melo melo, assembled using PacBio HiFi long reads. The final assembly spans 2.29 Gb with high contiguity (N50: 18.6 Mb) and completeness (BUSCO: 92.4%). Phylogenomic analyses place M. melo as an early-branching neogastropod lineage, supporting the basal position of Volutidae within the order. Comparative genomic analyses reveal expansions of gene families associated with digestion and nutrient metabolism (e.g., metallopeptidases), neurotoxicity (conotoxin-like genes), neurotransmission (ion channels), detoxification (cytochrome P450s and ABC transporters), and innate immunity (C1q and LRR-containing proteins), among others. These expansions are consistent with M. melo’s predatory behavior and adaptation to sediment-rich benthic habitats. Notably, M. melo lacks nacre-related genes but retains several biomineralization-related gene families previously implicated in shell and pearl formation, offering a genomic basis for investigating its distinctive non-nacreous phenotype. Orthology and CAFE analyses further reveal both conserved and lineage-specific dynamics of gene families across the analyzed gastropods. This study fills a key phylogenetic gap in molluscan genomics and establishes Melo melo as a valuable model for understanding the genomic basis of ecological adaptation and trait evolution in basal neogastropods.
