## Supplementary Table 3 for "Genome of the Predatory Volute *Melo melo* Provides Insights into Adaptive Gene Family Diversification in a Basal Neogastropod Lineage"

### Sheet: Sheet1
Taxa	Type of data	Source and/or ID
Melo_melo	Genome	This study
Conus ventricosus	Genome	MolluscDB
Kalloconus canariensis	Genome	MolluscDB
Xenuroturris cingulifera	Transcriptome	NCBI (SRR26897522)
Cinguloterebra anilis	Transcriptome	NCBI (SRR2060990)
Clavus canalicularis	Transcriptome	NCBI (SRR11423814)
Phymorhynchus buccinoides	Genome	MolluscDB
Babylonia areolata	Genome	MolluscDB
Colubraria Reticulata	Transcriptome	ERR852058
Neptunea cumingii	Transcriptome	NCBI (SRR26248893)
Kelletia kelleti	Transcriptome	NCBI (SRR25457757)
Hemifusus tuba	Transcriptome	NCBI (ERR3077388)
Anentome helena	Transcriptome	NCBI (SRR11015438)
Stramonita haemastoma	Genome	MolluscDB
Reisha Clavigera	Transcriptome	NCBI (SRR2040652)
Reisha Bronni	Transcriptome	NCBI (DRR277630)
Dicathais orbita	Transcriptome	NCBI (ERR1198124)
Neverita josephinia	Genome	MolluscDB
Pomacea maculata	Genome	MolluscDB
Marisa cornuarietis	Genome	MolluscDB
Aplysia californica	Genome	MolluscDB
Berghia stephanieae	Genome	MolluscDB
