## Supplementary Table 4 for "Genome of the Predatory Volute *Melo melo* Provides Insights into Adaptive Gene Family Diversification in a Basal Neogastropod Lineage"

### Sheet: Sorted_gene_count_theme
	Domain	Melo melo	Berghia stephanieae	Babylonia areolata	Bolinus brandaris	Conus ventricosus	Kalloconus canariensis	Stramonita haemastoma	Rapana venosa	Pomacea maculata	Marisa cornuarietis	Phymorhynchus buccinoides	Aplysia californica	Neverita_josephinia	Monoplex_corrugatus
Pedatory lifestyle and Neurogenomic adaptations	Peptidase_M1	9	6	7	2	8	4	17	8	6	7	6	8	4	9
	Peptidase_M10	14	8	10	0	3	0	6	11	9	9	4	3	0	4
	Peptidase_M13	11	15	5	1	5	4	13	7	3	0	9	1	1	10
	Peptidase_M14	18	20	15	2	8	6	27	23	15	15	5	20	1	11
	Peptidase_M28	10	9	9	4	7	1	8	10	8	11	12	6	3	5
	Peptidase_C1	27	28	18	0	18	8	23	16	14	16	8	33	0	19
	Peptidase_C2	22	14	15	0	14	8	14	19	16	13	12	14	3	15
	Peptidase_C14	13	18	12	0	10	4	13	12	13	14	11	10	13	17
	Trypsin	63	51	55	7	19	14	53	51	52	64	43	65	0	33
	Reprolysin	15	17	6	0	6	0	6	12	8	12	6	4	1	4
	Reprolysin_2	7	7	6	0	2	1	4	6	7	6	7	8	1	3
	Reprolysin_3	4	3	1	0	0	0	0	0	3	0	1	0	0	1
	Reprolysin_4	2	1	0	0	0	0	0	0	0	1	1	0	0	0
	Reprolysin_5	3	7	6	2	1	2	2	4	12	8	1	4	0	3
	Neur_chan_LBD	91	109	95	17	38	21	45	74	54	56	93	102	1	23
	7tm_1	704	247	1301	296	258	719	561	986	461	512	609	472	11	419
	7tm_2	74	70	86	12	28	17	63	60	55	65	63	43	0	45
	7tm_3	24	16	29	9	20	10	22	17	17	24	14	13	0	11
Detoxification Machinery for Benthic Adaptation	p450	104	88	99	53	75	31	124	86	105	111	135	128	20	91
	ABC_tran	47	44	19	34	60	14	45	24	11	22	30	24	12	65
	Beta-lactamase	21	19	16	5	11	4	12	17	22	28	19	19	4	10
	Thioredoxin	23	25	19	4	16	6	25	20	16	19	22	24	10	14
	HCO3_cotransp	13	14	10	1	10	5	16	12	5	4	17	26	2	10
Immunity and Pathogen response genes	C1q	64	107	68	30	13	9	11	53	104	116	74	11	4	5
	TNF	12	6	14	2	1	3	2	14	12	12	23	4	1	4
	LRR_8	125	74	116	81	79	67	87	118	100	85	93	117	7	76
	LRR_4	60	37	27	29	39	25	34	48	36	37	26	36	6	36
	LRR_6	40	36	19	19	16	11	29	41	33	31	28	45	7	23
	LRR_9	10	11	3	2	7	5	6	12	6	7	2	10	5	6
	Lectin_C	81	283	57	13	14	9	21	72	177	198	102	96	5	14
	Death	19	11	24	9	11	3	13	18	15	14	19	11	5	12
	SOCS_box	36	5	12	26	6	10	9	22	11	12	101	6	5	8
	Fibrinogen_C	28	13	25	8	8	2	20	20	39	106	20	98	2	12
	TIR	26	27	20	16	7	2	17	22	20	23	29	23	4	16
	BIR	28	14	44	21	15	16	23	30	37	39	48	26	12	29
Biomineralization, Shell and Pearl Formation related genes	An_peroxidase	39	18	30	4	23	12	44	29	19	17	24	14	2	23
	Carb_anhydrase	26	14	25	2	16	5	29	24	16	19	9	14	0	14
	Chitin_synth_2	12	9	14	2	11	5	15	10	9	9	17	8	0	14
	VWA	68	51	50	42	49	32	81	54	44	51	41	87	19	69
Molecular Chaperones and Stress Response	HSP70	27	13	16	18	32	9	20	19	10	13	13	13	13	20
	HSP90	8	3	7	8	7	1	6	4	3	3	5	4	2	1
	Sod_Cu	7	6	8	1	3	2	4	9	4	3	14	10	0	5
Signaling and Regulatory Network related genes	EF-hand_1	24	32	41	18	12	5	25	28	46	29	37	38	9	14
	EF-hand_7	91	104	107	10	41	14	84	101	89	79	73	98	19	58
	Ank	74	39	41	60	33	19	55	44	45	58	83	38	30	48
	Ank_2	251	150	195	127	104	77	145	213	203	203	195	216	53	118
	Ank_4	17	6	20	15	14	4	21	11	13	8	19	5	5	7
	WD40	212	226	195	27	155	86	212	187	176	171	213	239	47	145
	WD40_2	8	4	3	1	4	3	5	7	4	6	4	4	1	3
	Bcl-2	10	6	12	5	5	3	5	10	9	9	13	8	1	6
Carbohydrate and Lipid Metabolism genes	Glyco_transf_10	18	25	16	13	10	6	23	21	31	29	21	27	2	15
	Glyco_transf_92	18	15	21	6	1	1	5	13	24	30	40	17	0	5
	Sugar_tr	69	117	64	7	25	13	55	51	33	32	67	81	3	36
