## Supplementary Table 5 for "Genome of the Predatory Volute *Melo melo* Provides Insights into Adaptive Gene Family Diversification in a Basal Neogastropod Lineage"

### Sheet: Annotated_Conotoxin_Sequences
SCAFFOLD IDS	SEQUENCE	ANNOTATION
		HHPRED	CONOSERVER	e-values
scaffold.3_713688	NRKTKCCPQCVFGLRCSRSPNMAPNWQEKKRCG	CONOTOXIN TVIIA; cystine knot motif, TOXIN; HET: HYP; NMR {N/A} SCOP: g.3.6.1	conotoxin-GS	0.0014
scaffold.19_803618	RQLVSMGPSLCGAACLPHSECAWECLCVGDFD	Toxin_11 ; Spasmodic peptide gm9a; conotoxin from Conus species	Vc9.1(classification = conotoxin)	0.0012
scaffold.2_1465169	CPEETSQSDITNREEGRNKRNRSVLCPSHCFCSFLF	Toxin_11 ; Spasmodic peptide gm9a; conotoxin from Conus species	GmIXA cyclic (classification = conotoxin)	0.05
scaffold.2_8423	RHSRCPEQCCETFRKSKAWREAMTSLHDALL	CONOTOXIN TVIIA; cystine knot motif, TOXIN; HET: HYP; NMR {N/A} SCOP: g.3.6.1	conotoxin-GS	0.0054
scaffold.710_514	VFLVGSDTDLFGCTTNPTSCITKQEACSGACHAIPVYCRQQTENHLGMVEGVPCQFKEGKM	Toxin_18 ; Conotoxin O-superfamily	LVVICa (classification = conotoxin)	0.11
scaffold.2_1475245	FYYNEDSCPCVRTYNCCQGVCAPIFLFLFLELRA	Toxin_18 ; Conotoxin O-superfamily	Conotoxin-1	0.0019
scaffold.8_1512404	PLPGHFLTCGDLSVSTMKLPLTLAVVLVVLLNSAISKSFNDQLRDVARALKDDAANHADLPVRALESGQDDHIQKKRMCIPFGSSCFQTSHCCAGMSCQTFDPFLPR	Conotoxin ; Conotoxin	ArXIA (classification = conotoxin)	0.0031
scaffold.12_762283	TPDFTLIWLILNCQSFCAFVSCLQDLDLVDQCCKGATQCVFGVCLRTTAL	Toxin_18 ; Conotoxin O-superfamily	MgJr93(classification = conotoxin)	0.025
scaffold.8_559810	AISLKLLQAISPPSCCRRLRCGSGTKQEVPGA	CONOTOXIN GS; NEUROTOXIN, MU-CONOTOXIN, SODIUM CHANNEL BLOCKER, CYSTINE KNOT MOTIF; HET: HYP, CGU; NMR {Conus geographus}	conotoxin-GS	0.00025
scaffold.1_2086178	RVGARVRNESEKKLYMLSREESYDSRELDCCRAVCCQDTCPAVV	Conotoxin_I2 ; I2-superfamily conotoxins	Vc11.9 (classification = conotoxin)	0.0032
scaffold.4_969449	QKKSCCDNRPCRPPCNDPVKRVELQRGPME	Toxin_33 ; Waglerin family	Mr6.11(classification = conotoxin)	0.0064
scaffold.21_113908	AYQHRHKCNSSAACVPCCFHGRLAVGERQYSFL	Toxin_19 ; Conotoxin I-superfamily	Pu3.4(classification = conotoxin)	0.018
scaffold.7_646984	GGRPSQRLATTTGENCGIFCYRGNPKKCSGALHQKTQLESFGSSRCEWFRPVLF	CONOTOXIN GS; NEUROTOXIN, MU-CONOTOXIN, SODIUM CHANNEL BLOCKER, CYSTINE KNOT MOTIF; HET: HYP, CGU; NMR {Conus geographus}	conotoxin-GS	0.0063
scaffold.5_1166190	DLQTTDGYDHWRCPPVCCLHGICWYFMALFVPSIHHN	CONOTOXIN TVIIA; cystine knot motif, TOXIN; HET: HYP; NMR {N/A} SCOP: g.3.6.1	T6.5 (classification = conotoxin)	0.0014
scaffold.12_696742	RFRVPYQCTWLRSPFFTTMHSLIGKCVPSTSWLVWPGCHDPAL	Toxin_19 ; Conotoxin I-superfamily	S11.2a(classification = conotoxin)	0.019
scaffold.12_225628	SSCTSSGSDETSASCTECCSHPPCMSWNPSQVGQ	Toxin_8 ; Alpha conotoxin precursor	Pn1.1 precursorclassification = conotoxin)	0.00083
scaffold.2_1047686	LDYHCCFLGKCQPKSGFAIIQLTHIETVLV	Toxin_19 ; Conotoxin I-superfamily	R11.3(classification = conotoxin)	0.011
scaffold.1_153785	KIILILLLPSTACRSVPGTEEEVFKASLHCVTACGCVPSITVTACGCVPGITV	Chi-conotoxin ; chi-Conotoxin or t superfamily	S4.4(classification = conotoxin)	0.099
scaffold.3_35091	VINTCQYACTVKCICTPATVNIINEHMSVRLHREVHNYVHLQPLTLL	Toxin_11 ; Spasmodic peptide gm9a; conotoxin from Conus species	GmIXA cyclic(classification = conotoxin)	0.22
scaffold.26_274192	DQQEYPLPGRQQQPRLKNSYPLPMAACHPCRCRSTAVCSHILWGKSARPKALVVKYDVGTRL	Alpha-A-conotoxin EIVA; Alpha-HELIX, TWO DISULFIDE BONDS, C-TERM AMIDATION, TOXIN; HET: HYP, NH2; NMR {N/A} SCOP: j.30.1	EIVA(classification = conotoxin)	0.0055
scaffold.1_2559296	KKSDMRNPSFSLGYKECQTIIAISPVFTYCLPWRQ	Toxin_18 ; Conotoxin O-superfamily	Da6.7 precursor(classification = conotoxin)	0.069
scaffold.1_2422934	HLLRSTHNRTCDPCSCTLGQSPEEGWYDRLSYI	Toxin_14 ; Alpha-A conotoxin PIVA-like protein	EIVB(classification = conotoxin)	0.0035
scaffold.25_287457	TTNFKLKILMHALQRKTWVECAKHCYCFSRD	Toxin_11 ; Spasmodic peptide gm9a; conotoxin from Conus species	Bt14-H01 precursor(classification = conotoxin)	0.011
scaffold.19_284228	DFKSLSCPVSNSSNLKCPKHCIRLCWTAKVLA	Toxin_11 ; Spasmodic peptide gm9a; conotoxin from Conus species	GmIXA cyclic(classification = conotoxin)	0.062
scaffold.6_904218	ACAGCGCQVGRNPWRGGTVISNCWSKVWKLPPAAGNTKI	Alpha-A-conotoxin EIVA; Alpha-HELIX, TWO DISULFIDE BONDS, C-TERM AMIDATION, TOXIN; HET: HYP, NH2; NMR {N/A} SCOP: j.30.1	EIVA(classification = conotoxin)	0.0044
scaffold.22_50361	LWPPVCCMLFRCGDEDCTLYVVCCSGVEMRIVPTLCCLLFRCGDEDCTHSMLSVVQVWK	CONOTOXIN TVIIA; cystine knot motif, TOXIN; HET: HYP; NMR {N/A} SCOP: g.3.6.1	conotoxin-GS	0.027
scaffold.26_261513	LLCYDSDSHSGQFCVCVQNTDCSGVCSEIIIWCLC	venom peptide, NOT TOXIN	AVIA(classification = conotoxin)	0.0068
scaffold.9_693109	LDACFVFLVNDNNTCISHNYCAKHVLYLHKKHVR	Toxin_11 ; Spasmodic peptide gm9a; conotoxin from Conus species	Ge1.1(classification = conotoxin)	0.016
scaffold.22_624570	FFCCPVLRLCLKRQSPFREVGSGISVKREWSVCSIQT	Toxin_26 ; Conotoxin T-superfamily	AuVB(classification = conotoxin)	0.044
